# Organoids reveal niche-specific mechanotransduction-guided human cortical patterning and cell fate acquisition

**DOI:** 10.64898/2026.07.15.736390

**Authors:** Alex J. Kingston, Annabelle A. M. Wurmser, Aditi S. Kulkarni, Kejia Miao, Gökçe G. Agsu, András Lakatos, Srinjan Basu

**Author notes:** These authors contributed equally (András Lakatos, Srinjan Basu).

## Abstract

The highly dynamic mechanical environment of the developing cerebral cortex has the potential to encode information vital for neuronal differentiation. Changes in local biophysical properties have been implicated in processes ranging from the maintenance of neural progenitors to long-range axon guidance. However, whether cortical mechanics influence cellular organisation and specification during neurogenesis remains largely unexplored. Here, we leverage a 3D mosaic organoid model of human cortical development, in which we selectively disrupt a key component of nuclear mechanosensing, the LINC complex, decoupling cells from their mechanical environment. We show that LINC-decoupling alters nuclear morphology in a compartment-specific manner, driving preferential exclusion from the germinal zone and concomitant premature differentiation. Excluded cells exhibit a biased spatial distribution in the cortical plate and altered fate allocation, with loss of intermediate progenitors and upper-layer neuron populations. Combining this approach with single-cell transcriptomic profiling, we reveal a signature of impaired ERK activation and density sensing in LINC-decoupled cells. Furthermore, we show that altered density sensing contributes to mislocalisation of the nuclear envelope protein emerin and disruption of histone mark deposition during differentiation. Taken together, our findings illustrate how the dynamic mechanical environment of a complex tissue can dictate cell fate and pattern formation during development.
