## Supplementary material for "Organoids reveal niche-specific mechanotransduction-guided human cortical patterning and cell fate acquisition": Table S1

### Sheet: TF_score_genes
ERK score
"SHC1", "RHOB", "DUSP4", "CCND1", "BTG2", "ELK1", "RAF1", "GRB2", "MAP2K1", "MAP2K2", "PPP2R5D", "SOS1",
"DUSP4", "EGR1", "DUSP4", "EGR1", "DSCAM", "DUSP5", "ITGA2", "MFSD2A", "TMEM200A", "ETV4", "ETV1", "SLCO4A1",
"PTX3", "SMIM3", "TMCC3", "SERPIND1", "GALNT12", "RGS17", "ABCA1", "SLC20A1", "KCNC4", "BMP2", "TMEM158", "GFPT2",
"STC1", "CKAP2L", "ORC1", "HHIP", "XRCC2", "CLSPN", "CDCA7", "ZNF367", "RRM2", "E2F8", "HELLS", "PLXNA4",
"MCM10", "DTL", "FAM111B", "CCNE2", "MYB", "E2F2", "ETV5", "FGF9", "FGF5", "FGF17", "FGFR3", "FGFR1",
"FGF1", "FGF13", "FGF2", "FGFR4", "FGF10", "FGF20", "FGF8", "FGF12", "FGF7", "FGF11", "FGF22", "FGF14",
"FGF6", "FGF23", "FGF18", "FGF19", "DUSP12", "DUSP3", "DUSP16", "DUSP22", "DUSP1", "DUSP4", "DUSP9", "DUSP26",
"DUSP5", "DUSP6", "DUSP10", "DUSP11", "DUSP15", "DUSP2", "DUSP23", "DUSP19", "DUSP7", "DUSP18", "DUSP5P1", "DUSP8",
"DUSP28", "DUSP29", "DUSP14", "MAPK8IP2", "MAPK9", "MAPK6", "MAPKAPK5", "MAPK1", "MAPK3", "MAPK8", "MAPK10", "MAPK14",
"MAPKAPK3", "MAPKAP1", "MAPK8IP1", "MAPKBP1", "MAPK8IP3", "MAPK4", "MAPK13", "MAPKAPK2", "MAPK7", "MAPK1IP1L", "MAPK15", "MAPK11",
"MAPK12", "MAPK6P3", "MAPK6-DT", "MAPK8IP1P1", "MAPK8IP1P2"
YAP score
YAP1 "WWC1" "AMOTL2" "BICC1" "BIRC5" "CDC20" "CENPF" "CRIM1" "DDAH1" "ASAP1" "ECT2"
"FGF2" "FLNA" "FSCN1" "FSTL1" "GAS6" "GGH" "GLS" "HMMR" "LHFPL6" "MARCKS" "MDFIC"
"PHGDH" "SCHIP1" "SGK1" "SHCBP1" "SLIT2" "STMN1" "TNS1" "TOP2A" "TSPAN3"

### Sheet: Tradeseq_cluster_genes
cluster_1	cluster_2	cluster_3	cluster_4	cluster_5	cluster_6	cluster_7	cluster_8	cluster_9	cluster_10	cluster_11
OTX2-AS1	LINC02147	ENSG00000287360	ENSG00000294456	ENSG00000249413	LINC00698	KCNIP4	GABRB1	PRTG	LINC02428	ENSG00000283692
LINC01707	LINC01435	ENSG00000295081	ENSG00000302378	FYB2	ENSG00000307038	LINC02334	RBM47	CDH8	MAN1A1	LRRTM3
ENSG00000233290	SORCS1	TMEM132D	BALR6	ENSG00000253693	SPON1	SLC35F3	ENSG00000248927	ENSG00000293612	ENSG00000233928	ROBO1
LINC01905	TFAP2B	ENSG00000278254	CAST - ENSG00000153113	NEAT1	EYA4	FHIP1A	ENSG00000286003	NTF3	MIR34AHG	HEATR4
GNGT1	COL23A1	ENSG00000289578	ENSG00000254687	ENSG00000289426	SOX2-OT	PTCHD4	ENSG00000307577	CXXC4-AS1	LRRC52-AS1	UNC5B
SGCD	ENSG00000286679	LINC02820	TMEM132C	NECTIN3-AS1	PURPL	UNC5C	TPRG1	NRXN3	NA	NA
ENSG00000287704	LINC00944	ENSG00000309197	ENSG00000233420	PDZRN4	ENSG00000251031	LINC02770	ENSG00000287290	WDR31	NA	NA
ENSG00000300910	ENSG00000237473	SLC7A11	STEAP2-AS1	EBF2	LINC01320	ENSG00000287231	NRP2	NA	NA	NA
POU6F2	ENSG00000286121	ENSG00000287907	ENSG00000231424	ENSG00000285471	ENSG00000304011	ENSG00000288088	CRTAC1	NA	NA	NA
ENSG00000289349	ENSG00000289368	ENSG00000228793	CENPF	ZNF385D	ENSG00000267098	PABPC5-AS1	ENSG00000283415	NA	NA	NA
ENSG00000236230	LINC02742	MIR4713HG	CENPE	PDZRN3	ENSG00000253100	UST	ENSG00000295194	NA	NA	NA
ENSG00000249061	DSEL-AS1	ENSG00000270207	DIRC3	LINC03000	ENSG00000299339	RAB27B	CYP1B1-AS1	NA	NA	NA
ENSG00000308577	LINC01507	ANKFN1	ENSG00000298065	GRM8	LINC03003	PCDH11X	ST8SIA6	NA	NA	NA
ENSG00000308224	RASGEF1B	ENSG00000227240	ENSG00000296591	ENSG00000229588	AMPD3	TRPC3	PIRAT1	NA	NA	NA
LINC02232	SLC6A5	ENSG00000296841	LINC01266	ENSG00000249738	ENSG00000236212	ENSG00000300321	ENSG00000294991	NA	NA	NA
ARHGAP6	ENSG00000231557	SGO1-AS1	LINC02198	ENSG00000301425	LINC00299	ANOS1	ENSG00000298599	NA	NA	NA
ENSG00000286072	ENSG00000306798	EYA2	ENSG00000258077	ESRRG	CHODL	ABCA1	ENSG00000304990	NA	NA	NA
LINC01515	TMEM207	CD96	TOP2A	LINC02253	OR51B5	NA	NA	NA	NA	NA
LINC00609	ENSG00000305625	ENSG00000253164	GAS2L3	LINC01213	SNTB1	NA	NA	NA	NA	NA
MIR4307HG	LINC01440	NWD2	HNRNPKP3	ZFHX4-AS1	ENSG00000226149	NA	NA	NA	NA	NA
GPC5	ENSG00000239922	CDK6-AS1	GS1-204I12.4	ENSG00000245768	LINC02207	NA	NA	NA	NA	NA
HTR7	TRD-AS1	CFAP299	SEMA5A	ENSG00000263551	LINC02694	NA	NA	NA	NA	NA
SLCO6A1	LINC02740	ENSG00000285550	APOLD1	LINC01630	PLS3	NA	NA	NA	NA	NA
ENSG00000285534	ENSG00000293985	ENSG00000287352	KIF14	SLC27A6	ENSG00000289178	NA	NA	NA	NA	NA
LINC02511	ENSG00000285778	MIR3681HG	SNHG31	ESR1	ENSG00000306791	NA	NA	NA	NA	NA
ENSG00000228944	ENSG00000294011	DDHD1-DT	LYPLAL1-DT	ENSG00000298087	ENSG00000298539	NA	NA	NA	NA	NA
ENSG00000250149	ARHGAP42	LINC02058	CHST9	SLC25A48	BSG-AS1	NA	NA	NA	NA	NA
ENSG00000287474	ENSG00000306298	PDGFDDN	PIF1	ADARB2	ANO2	NA	NA	NA	NA	NA
DISC1FP1	ENSG00000295338	ENSG00000233403	LINC01239	ADRA1A	LYPD6B	NA	NA	NA	NA	NA
ENSG00000287923	ENSG00000303199	P3H2	MKI67	ADCY2	NA	NA	NA	NA	NA	NA
GFRA1	TFAP2A	GPR39	GPC3	NPFFR2	NA	NA	NA	NA	NA	NA
TTC22	ENSG00000253880	CLEC2A	KIF18A	ADAMTS20	NA	NA	NA	NA	NA	NA
ENSG00000303721	ENSG00000301837	ENSG00000226022	ENSG00000286321	ENSG00000262198	NA	NA	NA	NA	NA	NA
ENSG00000230941	ENSG00000293926	LRIG3-DT	DLGAP5	RORB-AS1	NA	NA	NA	NA	NA	NA
LINC03077	ENSG00000288042	ENSG00000197585	ENSG00000250064	TMEM45A	NA	NA	NA	NA	NA	NA
ENSG00000297427	ENSG00000298014	LINC02627	PCNX4-DT	CTNNA3	NA	NA	NA	NA	NA	NA
ADAMTS17	ENSG00000253627	RRS1-DT	BUB1	CDH20	NA	NA	NA	NA	NA	NA
SGCG	AKAIN1	LINC02226	PKN2-AS1	MITF	NA	NA	NA	NA	NA	NA
LINC00922	ENSG00000222031	ENSG00000285835	LINC01284	TSHZ2	NA	NA	NA	NA	NA	NA
ENSG00000295248	NPSR1-AS1	ENSG00000254186	CASC17	IL1RAPL2	NA	NA	NA	NA	NA	NA
ENSG00000267284	DLX6-AS1	TRABD2B	ENSG00000295166	LINC01127	NA	NA	NA	NA	NA	NA
ENSG00000288902	ENSG00000294497	PTH2R	PWRN4	LINC02718	NA	NA	NA	NA	NA	NA
FAM89A	PAX8	DNAH11	LINC01951	SLIT2	NA	NA	NA	NA	NA	NA
IGF1	LINC01705	SUCLG2-DT	TNC	CADPS2	NA	NA	NA	NA	NA	NA
ENSG00000287460	LINC02154	ENSG00000304068	ZNF385B	FIRRE	NA	NA	NA	NA	NA	NA
HPSE2	ENSG00000237844	ENSG00000297128	SLC26A7	ENSG00000307510	NA	NA	NA	NA	NA	NA
ENSG00000249776	ENSG00000306841	CA8	SAMD7	LINC02347	NA	NA	NA	NA	NA	NA
ENSG00000227681	ENSG00000289884	ENSG00000300612	INSC	ARHGAP24	NA	NA	NA	NA	NA	NA
ENSG00000258312	LINC02745	AGA-DT	ENSG00000287016	EGFR	NA	NA	NA	NA	NA	NA
ENSG00000296968	SATB1-AS1	CABCOCO1	PRMT8	LRAT	NA	NA	NA	NA	NA	NA
SGCZ	MEOX2	RBM20	GLIS3	ENSG00000288723	NA	NA	NA	NA	NA	NA
LINC01013	PLD1	LINC00595	ADAMTS18	MED12L	NA	NA	NA	NA	NA	NA
SAMD5	SLC15A5	LINC01393	ENSG00000298798	NA	NA	NA	NA	NA	NA	NA
LINC01340	ENSG00000256417	LINC01965	ENSG00000287048	NA	NA	NA	NA	NA	NA	NA
ENSG00000282890	LINC01036	ENSG00000271860	ENSG00000294676	NA	NA	NA	NA	NA	NA	NA
RSPO1	LINC02032	ENSG00000241231	MIR3171HG - ENSG00000292998	NA	NA	NA	NA	NA	NA	NA
ENSG00000298250	ENSG00000253503	LINC02980	BMP6	NA	NA	NA	NA	NA	NA	NA
KC6	LINC02842	STX5-DT	ENSG00000286973	NA	NA	NA	NA	NA	NA	NA
SULT1E1	ALPK2	ENSG00000273507	BNC2	NA	NA	NA	NA	NA	NA	NA
ENSG00000310376	ENSG00000235782	LINC01324	ENSG00000284906	NA	NA	NA	NA	NA	NA	NA
ENSG00000296233	ENSG00000287748	PHOX2B	AURKA	NA	NA	NA	NA	NA	NA	NA
LINC00378	SKOR2	ENSG00000250421	TPX2	NA	NA	NA	NA	NA	NA	NA
CCDC178	SATB2	GBE1	LUM	NA	NA	NA	NA	NA	NA	NA
LINC00457	HJV	LYN	XG	NA	NA	NA	NA	NA	NA	NA
PYDC2-AS1	ENSG00000297038	ENSG00000253374	MAST4	NA	NA	NA	NA	NA	NA	NA
LINC02125	LINC01681	LINC00470	SLC25A21	NA	NA	NA	NA	NA	NA	NA
ENSG00000296683	LINC02277	CYTIP	SGO2	NA	NA	NA	NA	NA	NA	NA
LINC02350	LINC01479	ATP1A2	ENSG00000296791	NA	NA	NA	NA	NA	NA	NA
ENSG00000285837	ENSG00000299098	ENSG00000239381	ENSG00000286639	NA	NA	NA	NA	NA	NA	NA
ENSG00000306962	LINC02219	ENSG00000295067	7SK - ENSG00000202198	NA	NA	NA	NA	NA	NA	NA
ENSG00000302932	ENSG00000299204	ENSG00000301278	H2AZ1-DT	NA	NA	NA	NA	NA	NA	NA
FER1L6-AS2	PAX7	MROH8	ENSG00000298971	NA	NA	NA	NA	NA	NA	NA
LINC01752	LINC02835	LINC01994	NA	NA	NA	NA	NA	NA	NA	NA
LINC00491	ENSG00000270372	PCSK5	NA	NA	NA	NA	NA	NA	NA	NA
GNG12-AS1	ENSG00000231873	NA	NA	NA	NA	NA	NA	NA	NA	NA
ENSG00000288087	ENSG00000303212	NA	NA	NA	NA	NA	NA	NA	NA	NA
ENSG00000257252	PLA2R1	NA	NA	NA	NA	NA	NA	NA	NA	NA
CFAP47	ENSG00000287940	NA	NA	NA	NA	NA	NA	NA	NA	NA
ENSG00000235070	LINC02328	NA	NA	NA	NA	NA	NA	NA	NA	NA
ENSG00000300834	ENSG00000299519	NA	NA	NA	NA	NA	NA	NA	NA	NA
ENSG00000248491	ENSG00000286208	NA	NA	NA	NA	NA	NA	NA	NA	NA
CFAP418-AS1	ENSG00000297210	NA	NA	NA	NA	NA	NA	NA	NA	NA
ENSG00000259199	LINC00446	NA	NA	NA	NA	NA	NA	NA	NA	NA
SLC44A3-AS1 - ENSG00000293271	LINC02931	NA	NA	NA	NA	NA	NA	NA	NA	NA
ENSG00000299094	ENSG00000294320	NA	NA	NA	NA	NA	NA	NA	NA	NA
ENSG00000299149	TMPRSS7	NA	NA	NA	NA	NA	NA	NA	NA	NA
SV2C	TNFSF8	NA	NA	NA	NA	NA	NA	NA	NA	NA
ENSG00000307856	LINC01854	NA	NA	NA	NA	NA	NA	NA	NA	NA
ENSG00000260683	NA	NA	NA	NA	NA	NA	NA	NA	NA	NA
LINC01331	NA	NA	NA	NA	NA	NA	NA	NA	NA	NA
ENSG00000287989	NA	NA	NA	NA	NA	NA	NA	NA	NA	NA
ENSG00000304402	NA	NA	NA	NA	NA	NA	NA	NA	NA	NA
SPANXA2-OT1	NA	NA	NA	NA	NA	NA	NA	NA	NA	NA
ENSG00000287963	NA	NA	NA	NA	NA	NA	NA	NA	NA	NA
LHFPL3	NA	NA	NA	NA	NA	NA	NA	NA	NA	NA
ENSG00000287976	NA	NA	NA	NA	NA	NA	NA	NA	NA	NA
TPBG	NA	NA	NA	NA	NA	NA	NA	NA	NA	NA
ENSG00000304344	NA	NA	NA	NA	NA	NA	NA	NA	NA	NA
ENSG00000255496	NA	NA	NA	NA	NA	NA	NA	NA	NA	NA
DLEU7	NA	NA	NA	NA	NA	NA	NA	NA	NA	NA
PRRX1	NA	NA	NA	NA	NA	NA	NA	NA	NA	NA
ENSG00000283240	NA	NA	NA	NA	NA	NA	NA	NA	NA	NA
LINC01182	NA	NA	NA	NA	NA	NA	NA	NA	NA	NA
SLC14A2	NA	NA	NA	NA	NA	NA	NA	NA	NA	NA
ENSG00000230309	NA	NA	NA	NA	NA	NA	NA	NA	NA	NA
MAD2L1-DT	NA	NA	NA	NA	NA	NA	NA	NA	NA	NA
STPG2	NA	NA	NA	NA	NA	NA	NA	NA	NA	NA
ENSG00000234244	NA	NA	NA	NA	NA	NA	NA	NA	NA	NA
ENSG00000251361	NA	NA	NA	NA	NA	NA	NA	NA	NA	NA
ENSG00000285679	NA	NA	NA	NA	NA	NA	NA	NA	NA	NA
ENSG00000258084	NA	NA	NA	NA	NA	NA	NA	NA	NA	NA
ENSG00000298716	NA	NA	NA	NA	NA	NA	NA	NA	NA	NA
LINC01605	NA	NA	NA	NA	NA	NA	NA	NA	NA	NA
ENSG00000295842	NA	NA	NA	NA	NA	NA	NA	NA	NA	NA
PCDH17	NA	NA	NA	NA	NA	NA	NA	NA	NA	NA
ENSG00000307743	NA	NA	NA	NA	NA	NA	NA	NA	NA	NA
C5orf67	NA	NA	NA	NA	NA	NA	NA	NA	NA	NA
ENSG00000237076	NA	NA	NA	NA	NA	NA	NA	NA	NA	NA
ENSG00000300530	NA	NA	NA	NA	NA	NA	NA	NA	NA	NA
ENSG00000300956	NA	NA	NA	NA	NA	NA	NA	NA	NA	NA
ENSG00000300787	NA	NA	NA	NA	NA	NA	NA	NA	NA	NA
ENSG00000286875	NA	NA	NA	NA	NA	NA	NA	NA	NA	NA
ENSG00000287100	NA	NA	NA	NA	NA	NA	NA	NA	NA	NA
ENSG00000285741	NA	NA	NA	NA	NA	NA	NA	NA	NA	NA
ENSG00000299752	NA	NA	NA	NA	NA	NA	NA	NA	NA	NA
ENSG00000259929	NA	NA	NA	NA	NA	NA	NA	NA	NA	NA
MITA1	NA	NA	NA	NA	NA	NA	NA	NA	NA	NA
ENSG00000253796	NA	NA	NA	NA	NA	NA	NA	NA	NA	NA
COBL	NA	NA	NA	NA	NA	NA	NA	NA	NA	NA
COL21A1	NA	NA	NA	NA	NA	NA	NA	NA	NA	NA
ENSG00000304391	NA	NA	NA	NA	NA	NA	NA	NA	NA	NA
ENSG00000227189	NA	NA	NA	NA	NA	NA	NA	NA	NA	NA
ENSG00000307726	NA	NA	NA	NA	NA	NA	NA	NA	NA	NA
INSYN2B	NA	NA	NA	NA	NA	NA	NA	NA	NA	NA
ENSG00000287616	NA	NA	NA	NA	NA	NA	NA	NA	NA	NA
ENSG00000258847	NA	NA	NA	NA	NA	NA	NA	NA	NA	NA
ENSG00000303377	NA	NA	NA	NA	NA	NA	NA	NA	NA	NA
RMEL3	NA	NA	NA	NA	NA	NA	NA	NA	NA	NA
LINC02391	NA	NA	NA	NA	NA	NA	NA	NA	NA	NA
MIR646HG	NA	NA	NA	NA	NA	NA	NA	NA	NA	NA
PSMD7-DT	NA	NA	NA	NA	NA	NA	NA	NA	NA	NA
LINC02343	NA	NA	NA	NA	NA	NA	NA	NA	NA	NA
LINC00589	NA	NA	NA	NA	NA	NA	NA	NA	NA	NA
ENSG00000293636	NA	NA	NA	NA	NA	NA	NA	NA	NA	NA
SLC2A13	NA	NA	NA	NA	NA	NA	NA	NA	NA	NA
ENSG00000306024	NA	NA	NA	NA	NA	NA	NA	NA	NA	NA
ENSG00000296857	NA	NA	NA	NA	NA	NA	NA	NA	NA	NA
ENSG00000287915	NA	NA	NA	NA	NA	NA	NA	NA	NA	NA
ENSG00000298206	NA	NA	NA	NA	NA	NA	NA	NA	NA	NA
PIWIL4-AS1	NA	NA	NA	NA	NA	NA	NA	NA	NA	NA
ENSG00000298918	NA	NA	NA	NA	NA	NA	NA	NA	NA	NA
ENSG00000232855	NA	NA	NA	NA	NA	NA	NA	NA	NA	NA
RNLS	NA	NA	NA	NA	NA	NA	NA	NA	NA	NA
ENSG00000302891	NA	NA	NA	NA	NA	NA	NA	NA	NA	NA
ENSG00000294283	NA	NA	NA	NA	NA	NA	NA	NA	NA	NA
LINC02906	NA	NA	NA	NA	NA	NA	NA	NA	NA	NA
ENSG00000293977	NA	NA	NA	NA	NA	NA	NA	NA	NA	NA
ENSG00000300567	NA	NA	NA	NA	NA	NA	NA	NA	NA	NA
ENSG00000287284	NA	NA	NA	NA	NA	NA	NA	NA	NA	NA
LINC01339	NA	NA	NA	NA	NA	NA	NA	NA	NA	NA
NRK	NA	NA	NA	NA	NA	NA	NA	NA	NA	NA
SRPRB	NA	NA	NA	NA	NA	NA	NA	NA	NA	NA
ENSG00000269053	NA	NA	NA	NA	NA	NA	NA	NA	NA	NA
CGNL1	NA	NA	NA	NA	NA	NA	NA	NA	NA	NA
IQCJ	NA	NA	NA	NA	NA	NA	NA	NA	NA	NA
TRMT61A-DT	NA	NA	NA	NA	NA	NA	NA	NA	NA	NA
LINC01781	NA	NA	NA	NA	NA	NA	NA	NA	NA	NA
COL8A1	NA	NA	NA	NA	NA	NA	NA	NA	NA	NA
ENSG00000288696	NA	NA	NA	NA	NA	NA	NA	NA	NA	NA
ENSG00000293696	NA	NA	NA	NA	NA	NA	NA	NA	NA	NA
ENSG00000295182	NA	NA	NA	NA	NA	NA	NA	NA	NA	NA
NALCN-AS1	NA	NA	NA	NA	NA	NA	NA	NA	NA	NA
LINC01635	NA	NA	NA	NA	NA	NA	NA	NA	NA	NA
ENSG00000293610	NA	NA	NA	NA	NA	NA	NA	NA	NA	NA
ENSG00000262202	NA	NA	NA	NA	NA	NA	NA	NA	NA	NA
ENSG00000286800	NA	NA	NA	NA	NA	NA	NA	NA	NA	NA
LINC01307	NA	NA	NA	NA	NA	NA	NA	NA	NA	NA
WNT8B	NA	NA	NA	NA	NA	NA	NA	NA	NA	NA
ENSG00000295852	NA	NA	NA	NA	NA	NA	NA	NA	NA	NA
ENSG00000237735	NA	NA	NA	NA	NA	NA	NA	NA	NA	NA
ENSG00000253363	NA	NA	NA	NA	NA	NA	NA	NA	NA	NA
ENSG00000307594	NA	NA	NA	NA	NA	NA	NA	NA	NA	NA
ENSG00000231405	NA	NA	NA	NA	NA	NA	NA	NA	NA	NA
OBI1-AS1	NA	NA	NA	NA	NA	NA	NA	NA	NA	NA
NRXN1-DT	NA	NA	NA	NA	NA	NA	NA	NA	NA	NA
LINC02307	NA	NA	NA	NA	NA	NA	NA	NA	NA	NA
CFAP61	NA	NA	NA	NA	NA	NA	NA	NA	NA	NA
LINC02124	NA	NA	NA	NA	NA	NA	NA	NA	NA	NA
PAFAH1B2P2 - ENSG00000293309	NA	NA	NA	NA	NA	NA	NA	NA	NA	NA
SCIN	NA	NA	NA	NA	NA	NA	NA	NA	NA	NA
ENSG00000253949	NA	NA	NA	NA	NA	NA	NA	NA	NA	NA
ENSG00000289916	NA	NA	NA	NA	NA	NA	NA	NA	NA	NA
ENSG00000231748	NA	NA	NA	NA	NA	NA	NA	NA	NA	NA
ENSG00000305549	NA	NA	NA	NA	NA	NA	NA	NA	NA	NA
CCDC187	NA	NA	NA	NA	NA	NA	NA	NA	NA	NA
CFAP20DC-DT	NA	NA	NA	NA	NA	NA	NA	NA	NA	NA
ENSG00000303992	NA	NA	NA	NA	NA	NA	NA	NA	NA	NA
ENSG00000300059	NA	NA	NA	NA	NA	NA	NA	NA	NA	NA
AGTR1	NA	NA	NA	NA	NA	NA	NA	NA	NA	NA
ENSG00000296655	NA	NA	NA	NA	NA	NA	NA	NA	NA	NA
MYOM1	NA	NA	NA	NA	NA	NA	NA	NA	NA	NA
HHIP	NA	NA	NA	NA	NA	NA	NA	NA	NA	NA
NDNF	NA	NA	NA	NA	NA	NA	NA	NA	NA	NA
LINC03056	NA	NA	NA	NA	NA	NA	NA	NA	NA	NA
OTX2	NA	NA	NA	NA	NA	NA	NA	NA	NA	NA
ENSG00000289605	NA	NA	NA	NA	NA	NA	NA	NA	NA	NA
ENSG00000235152	NA	NA	NA	NA	NA	NA	NA	NA	NA	NA
MUC19	NA	NA	NA	NA	NA	NA	NA	NA	NA	NA
ENSG00000298090	NA	NA	NA	NA	NA	NA	NA	NA	NA	NA
ENSG00000296696	NA	NA	NA	NA	NA	NA	NA	NA	NA	NA
ITGA8	NA	NA	NA	NA	NA	NA	NA	NA	NA	NA
ENSG00000302634	NA	NA	NA	NA	NA	NA	NA	NA	NA	NA
LINC03021 - ENSG00000254319	NA	NA	NA	NA	NA	NA	NA	NA	NA	NA
ENSG00000232053	NA	NA	NA	NA	NA	NA	NA	NA	NA	NA
ENSG00000304984	NA	NA	NA	NA	NA	NA	NA	NA	NA	NA
ENSG00000306801	NA	NA	NA	NA	NA	NA	NA	NA	NA	NA
ENSG00000287560	NA	NA	NA	NA	NA	NA	NA	NA	NA	NA
ENSG00000296549	NA	NA	NA	NA	NA	NA	NA	NA	NA	NA
ENSG00000306410	NA	NA	NA	NA	NA	NA	NA	NA	NA	NA
ENSG00000308831	NA	NA	NA	NA	NA	NA	NA	NA	NA	NA
ENSG00000289589	NA	NA	NA	NA	NA	NA	NA	NA	NA	NA
ENSG00000287544	NA	NA	NA	NA	NA	NA	NA	NA	NA	NA
ENSG00000272476	NA	NA	NA	NA	NA	NA	NA	NA	NA	NA
LINC02471	NA	NA	NA	NA	NA	NA	NA	NA	NA	NA
GPNMB	NA	NA	NA	NA	NA	NA	NA	NA	NA	NA
TEKT1	NA	NA	NA	NA	NA	NA	NA	NA	NA	NA
TMPRSS15	NA	NA	NA	NA	NA	NA	NA	NA	NA	NA
ENSG00000285593	NA	NA	NA	NA	NA	NA	NA	NA	NA	NA
ATP13A4	NA	NA	NA	NA	NA	NA	NA	NA	NA	NA
ENSG00000257703	NA	NA	NA	NA	NA	NA	NA	NA	NA	NA
ENSG00000286308	NA	NA	NA	NA	NA	NA	NA	NA	NA	NA
ENSG00000305574	NA	NA	NA	NA	NA	NA	NA	NA	NA	NA
ENSG00000287158	NA	NA	NA	NA	NA	NA	NA	NA	NA	NA
ENSG00000297676	NA	NA	NA	NA	NA	NA	NA	NA	NA	NA
ENSG00000303989	NA	NA	NA	NA	NA	NA	NA	NA	NA	NA
TACR3	NA	NA	NA	NA	NA	NA	NA	NA	NA	NA
F11-AS1	NA	NA	NA	NA	NA	NA	NA	NA	NA	NA
LINC01708	NA	NA	NA	NA	NA	NA	NA	NA	NA	NA
ENSG00000289535	NA	NA	NA	NA	NA	NA	NA	NA	NA	NA
ENSG00000302820	NA	NA	NA	NA	NA	NA	NA	NA	NA	NA
LMNTD1	NA	NA	NA	NA	NA	NA	NA	NA	NA	NA
NGF-AS1	NA	NA	NA	NA	NA	NA	NA	NA	NA	NA
MYOF	NA	NA	NA	NA	NA	NA	NA	NA	NA	NA
ENSG00000254171	NA	NA	NA	NA	NA	NA	NA	NA	NA	NA
LINC02808	NA	NA	NA	NA	NA	NA	NA	NA	NA	NA
IRS4	NA	NA	NA	NA	NA	NA	NA	NA	NA	NA
ENSG00000226409	NA	NA	NA	NA	NA	NA	NA	NA	NA	NA
ENSG00000300314	NA	NA	NA	NA	NA	NA	NA	NA	NA	NA
ENSG00000253673	NA	NA	NA	NA	NA	NA	NA	NA	NA	NA
ENSG00000305092	NA	NA	NA	NA	NA	NA	NA	NA	NA	NA
GJA1	NA	NA	NA	NA	NA	NA	NA	NA	NA	NA
CRACDL	NA	NA	NA	NA	NA	NA	NA	NA	NA	NA
OR6C74	NA	NA	NA	NA	NA	NA	NA	NA	NA	NA
ENSG00000237464	NA	NA	NA	NA	NA	NA	NA	NA	NA	NA
ENSG00000299704	NA	NA	NA	NA	NA	NA	NA	NA	NA	NA
SLC66A1LP - ENSG00000293490	NA	NA	NA	NA	NA	NA	NA	NA	NA	NA
ENSG00000234292	NA	NA	NA	NA	NA	NA	NA	NA	NA	NA
LRRIQ3	NA	NA	NA	NA	NA	NA	NA	NA	NA	NA
ABCA13	NA	NA	NA	NA	NA	NA	NA	NA	NA	NA
EFCC1	NA	NA	NA	NA	NA	NA	NA	NA	NA	NA
ENSG00000256218	NA	NA	NA	NA	NA	NA	NA	NA	NA	NA
ENSG00000248939	NA	NA	NA	NA	NA	NA	NA	NA	NA	NA
ENSG00000290606	NA	NA	NA	NA	NA	NA	NA	NA	NA	NA
ENSG00000259275	NA	NA	NA	NA	NA	NA	NA	NA	NA	NA
ENSG00000296831	NA	NA	NA	NA	NA	NA	NA	NA	NA	NA
ENSG00000309596	NA	NA	NA	NA	NA	NA	NA	NA	NA	NA
ENSG00000287949	NA	NA	NA	NA	NA	NA	NA	NA	NA	NA
TSBP1-AS1	NA	NA	NA	NA	NA	NA	NA	NA	NA	NA
ENSG00000231204	NA	NA	NA	NA	NA	NA	NA	NA	NA	NA
ENSG00000296008	NA	NA	NA	NA	NA	NA	NA	NA	NA	NA
FAM163A	NA	NA	NA	NA	NA	NA	NA	NA	NA	NA
ENSG00000303606	NA	NA	NA	NA	NA	NA	NA	NA	NA	NA
BMP5	NA	NA	NA	NA	NA	NA	NA	NA	NA	NA
ENSG00000304752	NA	NA	NA	NA	NA	NA	NA	NA	NA	NA
ENSG00000288039	NA	NA	NA	NA	NA	NA	NA	NA	NA	NA
DELEC1	NA	NA	NA	NA	NA	NA	NA	NA	NA	NA
CRTAM	NA	NA	NA	NA	NA	NA	NA	NA	NA	NA
ANKRD34C-AS1	NA	NA	NA	NA	NA	NA	NA	NA	NA	NA
LINC02436	NA	NA	NA	NA	NA	NA	NA	NA	NA	NA
ENSG00000249174	NA	NA	NA	NA	NA	NA	NA	NA	NA	NA
ENSG00000294396	NA	NA	NA	NA	NA	NA	NA	NA	NA	NA
COLEC10	NA	NA	NA	NA	NA	NA	NA	NA	NA	NA
LINC02337	NA	NA	NA	NA	NA	NA	NA	NA	NA	NA
ARMC3	NA	NA	NA	NA	NA	NA	NA	NA	NA	NA
ENSG00000280160	NA	NA	NA	NA	NA	NA	NA	NA	NA	NA
HERC5	NA	NA	NA	NA	NA	NA	NA	NA	NA	NA
ENSG00000306352	NA	NA	NA	NA	NA	NA	NA	NA	NA	NA
ENSG00000303500	NA	NA	NA	NA	NA	NA	NA	NA	NA	NA
ENSG00000297062	NA	NA	NA	NA	NA	NA	NA	NA	NA	NA
ENSG00000304202	NA	NA	NA	NA	NA	NA	NA	NA	NA	NA
ZBTB44-DT	NA	NA	NA	NA	NA	NA	NA	NA	NA	NA
ENSG00000294964	NA	NA	NA	NA	NA	NA	NA	NA	NA	NA
ENSG00000224865	NA	NA	NA	NA	NA	NA	NA	NA	NA	NA
ENSG00000286163	NA	NA	NA	NA	NA	NA	NA	NA	NA	NA

### Sheet: infusion
primer	sequence	product length
Vector-Insert1 FWD 1	5' agcccagctccgtttttgcagg 3'	515 bp
Vector-Insert1 REV 1	5' gccgatagtggaaaccgacgcc 3'
Insert2-Vector fwd	5' caggatgttgccgtcctccttgaag 3'	595 bp
Insert2-Vector rev	5' tcagatcgcctggagacgccat 3'
Insert1-Insert2 fwd	5' tcatggcagccagcatatgggc 3'	593 bp
Insert1-Insert2 rev	5' tcaagatccgccacaacatcgagg 3'
in-fusion Colony Forward	CTGTCCATCTGCACGAGACTAG
in-fusion Colony Reverse	agctgtacaagacccagctttc
