## Supplementary material for "Organoids reveal niche-specific mechanotransduction-guided human cortical patterning and cell fate acquisition": Table S2

### Sheet: Sheet1
Figure	panel	Experiment	N Batches	N organoids	n rosettes/FOVs	n Cells	test	p-value
1	E	Nuclear morphology SRK-	3	6	18	VZ: 2511, CP: 4501	paired t-test	sphericity: .00083; Eccentricity: .0069; aspect ratio: .0089; Elongation: .0076; Volume: .18; Nuclear density: .00051;
1	G	Nuclear morphology SRK+	3	6	12	VZ SRK+: 103 VZ SRK-: 2511; VZ SRK+: 568; VZ SRK-: 4501	paired t-test	VZ: 0.0082; CP: 0.46
1	H,I	Nuclear morphology SRK+	3	6	12	VZ SRK+: 103 VZ SRK-: 2511; VZ SRK+: 568; VZ SRK-: 4501	NA	NA
1	K	Nuclear morphology SRK-	3	6	18	VZ: 2511, CP: 4501	paired t-test	0.0012
1	L	Nuclear morphology SRK+	3	6	12	VZ SRK+: 103 VZ SRK-: 2511; VZ SRK+: 568; VZ SRK-: 4501	paired t-test	VZ: 0.015; CP: 0.85
1	M	Nuclear morphology SRK-	3	6	18	7683	NA	NA
1	N	Nuclear morphology SRK+	3	6	12	671	NA	NA
2	D	Chimera exclusion	1	12	36	d30: 889 SRK+/840 GFP+; d35: 636 SRK+ 1346 GFP+ ; d40: 716 SRK+ 1026 GFP+; d45: 3327 SRK+/ 2309 GFP+	paired t-test	d30: 0.0054; d35: 0.000057; d40: 0.026; d45: 0.054
2	F left	Mitotic angle	3	7	39	115 SRK-, 24 SRK+	NA	NA
2	F right	Mitotic angle	3	7	39	115 SRK-, 24 SRK+	NA	NA
2	G upper	Chimera cortical position	1	6	18	d30: 889 SRK+/840 GFP+; d45: 3327 SRK+/ 2309 GFP+	NA
2	G lower	SRK+/IP VZ position	5	d30: 8 d45:8	d30: SRK: 59, TBR2:32; d45: SRK: 99, TBR2: 36	d30: 1197 TBR2+/712 SRK+; d45: 4179 TBR2+/2246 SRK+	NA	NA
3	A	SRK+/TBR2+ coloc.	3	8	C	4621 SRK-/432 SRK+	wilcox.	0.00094
3	B	SRK+/neuronal coloc.	3	7	33 Tbr1, 29 CTIP2, 20 SATB2	CTIP2: 1879 SRK-/260 SRK+; TBR1: 3819 SRK-/265 SRK+; SATB2: 2939 SRK-/ 211 SRK+	wilcox.	ctip2: .066; tbr1: .2; satb2: .0049
4	F	SRK+ cluster enrichment	2	NA	NA	4224	fisher's exact test	d30 ExcN1 1.76e-10 d30 CjRz 0.00056 d30 IP 0.45 d30 cyRG 0.99 d30 nbNN 0.99 d30 RG1 4.48e-13 d30 RG2 0.42 d45 ExcN1 2.38e-12 d45 RG2 0.54 d45 cyRG 1 d45 IP 0.088 d45 nbNN 0.088 d45 CjRz 0.52 d45 RG1 7.87e-06
4	G	SOX2 proportion cyto.	5	NA	NA	NA	paired t-test	0.011
4	I	ERK score	2, (2 SRK+ populations, 4 SRK- populations)	NA	NA	4224	one-way ANOVA, linear model with age interaction term	0.036
4	J	ERKpi cyto.	4	NA	NA	NA	paired t-test	prog.: .039/ neu: .052
5	B	RNAPsIIp cytometry		NA	NA	NA	paired t-test	prog .055, neu .047
5	C	K9 cytometry		NA	NA	NA	paired t-test	prog ..13, neu .0001
5	D	K27 cytometry	4	NA	NA	NA	paired t-test	prog .0012, neu .17
5	F upper	emd cytometry	3	NA	NA	NA	paired t-test	0.076
5	F lower	emd cytometry	3	NA	NA	NA	paired t-test	0.028
S1	E	Nuclear morphology SRK+	3	6	12	VZ SRK+: 103 VZ SRK-: 2511; VZ SRK+: 568; VZ SRK-: 4501	paired t-test	VZ: 0.25; CP: 0.38
S3	K	ERK score treatments	2, (4 + dox populations, 4 -dox populations)	NA	NA	1006	one-way ANOVA, linear model with age interaction term	0.949
S3	L	YAP score	2, (2 SRK+ populations, 4 SRK- populations)	NA	NA	4224	one-way ANOVA, linear model with age interaction term	0.3803
S4	D	K9/K27 enrichment	4	NA	NA		unpaired t-test on FC	0.029 (H3K9me2,3), 0.749 (H3K27me3).
